# The FraA adhesin and Ebp pili mediate *Enterococcus faecalis* adhesion under fluid flow

**DOI:** 10.64898/2026.11.12.766216

**Authors:** Haris Antypas, Mélanie Roch, Kenneth Kok Fei Ng, Brenda Silva Rosa da Luz, Rachel Jing Wen Tan, Riya Zita Thomas, Alain Filloux, Kimberly A. Kline

**Affiliations:** Singapore Centre for Environmental Life Sciences Engineering, School of Biological Sciences, Nanyang Technological University, Singapore, Singapore; MRC Centre for Molecular Bacteriology and Infection, Department of Life Sciences, Imperial College London, London, United Kingdom; Department of Microbiology and Molecular Medicine, University of Geneva, Geneva, Switzerland

## Abstract

*Enterococcus faecalis* is a frequent cause of infective endocarditis and catheter-associated urinary tract infections (CAUTI). Successful colonization is challenged by blood and urine flow and relies on a strong and resilient bacterial attachment. Here, we identify molecular determinants that enable *E. faecalis* to maintain adhesion under flow, notably the flow-related adhesin (FraA), a previously uncharacterized adhesion factor encoded by *OG1RF_11764*. Transcriptomic analysis revealed increased *fraA* expression in surface-attached bacteria exposed to shear stress. Structural predictions identified an N-terminal region with homology to characterized Gram-positive adhesins, followed by tandem CLIPPER repeats with putative isopeptide-bond-forming residues and a C-terminal cell-wall sorting signal. Using microfluidics and single-cell tracking, we found that deletion of *fraA* accelerated detachment from hydrophobic abiotic surfaces under fluid flow. In line with this finding, loss of *fraA* reduced catheter colonization in a murine CAUTI model. Analysis of 9,192 *E. faecalis* genomes identified FraA in 50.8% of isolates, spanning clinical and non-clinical sources, with sequence type-associated variation in CLIPPER repeat number. Another determinant, Ebp pilus, enhances adhesion at high shear stress and contributes to a shear-enhanced adhesion pattern. Collectively, these findings identify FraA as an adhesion factor contributing to medical-device colonization and together with Ebp pili support attachment across different hydrodynamic conditions. Identifying these adhesion mechanisms could inform strategies to prevent colonization of medical devices exposed to fluid flow.
