## Supplementary material for "The FraA adhesin and Ebp pili mediate *Enterococcus faecalis* adhesion under fluid flow": Table S1

### Sheet: Sheet1
Supplementary Table S1. SignalP 6.0 analysis of LPXTG-motif proteins identified in the E. faecalis OG1RF cell wall-associated protein screen.
Old locus tag	Locus tag	Gene	Product	Length (aa)	LPXTG motif	Motif position1	SignalP 6.0 prediction2	SP probability	Cleavage site3	Verdict	log2FC (flow vs. static)4	FDR5
OG1RF_10870	OG1RF_RS04555	ebpB	endocarditis and biofilm-associated pilus minor subunit EbpB	476	LPKTN	439	Signal Peptide (Sec/SPI)	0.9992	25/26	SP+ (SignalP 6.0 Sec/SPI)	0.07	0.79
OG1RF_12054	OG1RF_RS10505	elrB	LPXTG cell wall anchor domain-containing protein	122	LPRTG	89	Signal Peptide (Sec/SPI)	0.9992	24/25	SP+ (SignalP 6.0 Sec/SPI)	-1.06	0.47
OG1RF_10508	OG1RF_RS02685		VWA domain-containing protein	1116	LPMTN	1081	Signal Peptide (Sec/SPI)	0.9991	30/31	SP+ (SignalP 6.0 Sec/SPI)	0.17	0.76
OG1RF_12251	OG1RF_RS11530		LPXTG cell wall anchor domain-containing protein	122	LPSTG	85	Signal Peptide (Sec/SPI)	0.9991	22/23	SP+ (SignalP 6.0 Sec/SPI)	-1.54	0.019
OG1RF_10084	OG1RF_RS00420	fss1	fibrinogen-binding MSCRAMM adhesin Fss1	2032	LPKTN	2000	Signal Peptide (Sec/SPI)	0.999	32/33	SP+ (SignalP 6.0 Sec/SPI)	0.19	0.5
OG1RF_12346	OG1RF_RS12020		LPXTG cell wall anchor domain-containing protein	120	LPRTG	85	Signal Peptide (Sec/SPI)	0.999	24/25	SP+ (SignalP 6.0 Sec/SPI)	-0.51	0.55
OG1RF_12506	OG1RF_RS12780		LPXTG cell wall anchor domain-containing protein	120	LPRTG	85	Signal Peptide (Sec/SPI)	0.9989	24/25	SP+ (SignalP 6.0 Sec/SPI)	-0.45	0.42
OG1RF_10485	OG1RF_RS02570		LPXTG cell wall anchor domain-containing protein	112	LPKTG	76	Signal Peptide (Sec/SPI)	0.9987	26/27	SP+ (SignalP 6.0 Sec/SPI)	-0.26	0.63
OG1RF_11037	OG1RF_RS05390		LPXTG cell wall anchor domain-containing protein	628	LPKTG	597	Signal Peptide (Sec/SPI)	0.9987	31/32	SP+ (SignalP 6.0 Sec/SPI)	-0.01	0.96
OG1RF_10088	OG1RF_RS00440		LPXTG cell wall anchor domain-containing protein	1025	FPKTG	993	Signal Peptide (Sec/SPI)	0.9986	24/25	SP+ (SignalP 6.0 Sec/SPI)	0.07	0.86
OG1RF_10056	OG1RF_RS00285		LPXTG cell wall anchor domain-containing protein	1329	LPKTG	1294	Signal Peptide (Sec/SPI)	0.9985	32/33	SP+ (SignalP 6.0 Sec/SPI)	0.43	0.33
OG1RF_10869	OG1RF_RS04550	ebpA	endocarditis and biofilm-associated pilus tip protein EbpA	1154	LPETG	1119	Signal Peptide (Sec/SPI)	0.998	39/40	SP+ (SignalP 6.0 Sec/SPI)	0.02	0.96
OG1RF_11764	OG1RF_RS13215	fraA	CLIPPER (DUF11) domain-containing fimbrial protein	1898	LPKTG	1862	Signal Peptide (Sec/SPI)	0.9908	30/31	SP+ (SignalP 6.0 Sec/SPI)	2.1	0.0072
OG1RF_10871	OG1RF_RS04560	ebpC	endocarditis and biofilm-associated pilus major subunit EbpC	627	LPSTG	593	Signal Peptide (Sec/SPI)	0.8808	32/33	SP+ (SignalP 6.0 Sec/SPI)	0.03	0.93
OG1RF_12303	OG1RF_RS11790		LPXTG cell wall anchor domain-containing protein	1230	LPSTG	1196	Signal Peptide (Sec/SPI)	0.8329	25/26	SP+ (SignalP 6.0 Sec/SPI)	0.22	0.43
OG1RF_10878	OG1RF_RS04595	ace	collagen-binding MSCRAMM adhesin Ace	674	LPKTG	640	Signal Peptide (Sec/SPI)	0.8323	30/31	SP+ (SignalP 6.0 Sec/SPI)	1.73	0.0018
1Position of the first residue of the LPXTG motif in the precursor protein.
2SignalP 6.0 prediction (Teufel et al., Nat. Biotechnol. 2022); Sec/SPI, standard secretory signal peptide translocated by the Sec machinery and cleaved by signal peptidase I.
3Predicted signal peptidase I cleavage site, between the indicated residue positions.
4log2 fold-change in gene expression under flow versus static growth conditions; positive values indicate enrichment under flow.
5Benjamini-Hochberg adjusted p-value.
Row highlighted in yellow: fraA (OG1RF_11764), the focus of this study.
